# An updated catalogue of split-GAL4 driver lines for descending neurons in *Drosophila melanogaster*

**DOI:** 10.1101/2025.02.22.639679

**Authors:** Jessica L. Zung, Shigehiro Namiki, Geoffrey W. Meissner, Han S.J. Cheong, Marta Costa, Katharina Eichler, Tomke Stürner, Gregory S.X.E. Jefferis, Claire Managan, FlyLight Project Team, Wyatt Korff, Gwyneth M. Card

**Affiliations:** Janelia Research Campus, Howard Hughes Medical Institute, Ashburn, VA, USA; Howard Hughes Medical Institute and Zuckerman Mind Brain Behavior Institute, Columbia University, New York, NY, USA; Department of Biology, West Virginia University, Morgantown, WV, USA; Drosophila Connectomics Group, Department of Zoology, University of Cambridge, Cambridge, UK; Genetics Department, Leipzig University, Leipzig, Germany; Neurobiology Division, MRC Laboratory of Molecular Biology, Cambridge, UK

**Author notes:** Corresponding authors; WK; GMC. Present address: Research Center for Advanced Science and Technology, University of Tokyo, Tokyo, Japan (Shigehiro Namiki). Equal contribution (Jessica L. Zung, Shigehiro Namiki).

## Abstract

Descending neurons (DNs) occupy a key position in the sensorimotor hierarchy, conveying signals from the brain to the rest of the body below the neck. In *Drosophila melanogaster* flies, approximately 480 DN cell types have been described from electron-microscopy image datasets. Genetic access to these cell types is crucial for further investigation of their role in generating behaviour. We previously conducted the first large-scale survey of *Drosophila melanogaster* DNs, describing 98 unique cell types from light microscopy and generating cell-type-specific split-Gal4 driver lines for 65 of them. Here, we extend our previous work, describing the morphology of 146 additional DN types from light microscopy, bringing the total number DN types identified in light microscopy datasets to 244, or roughly 50% of all DN types. In addition, we produced 500 new sparse split-Gal4 driver lines and compiled a list of previously published DN lines from the literature for a combined list of 806 split-Gal4 driver lines targeting 190 DN types.
