## Supplementary Table 1 for "An updated catalogue of split-GAL4 driver lines for descending neurons in *Drosophila melanogaster*"

Type	Synonyms	Synonym_source	Synonym_source_DOI	A	Bplus	B	C	Multiple	Unscored
DNa01	VES006	Schlegel2024	10.1038/s41586-024-07686-5				SS00731	SS52394
DNa02						SS00730, SS01591, SS89717	SS66179	SS02310, SS02545, SS03103, SS54839, SS55246*, SS65478, SS65543
DNa03
DNa04	PS015	Schlegel2024	10.1038/s41586-024-07686-5	SS53394, SS68367		SS13529, SS55587	SS01599, SS94762	SS02310, SS02384, SS02545, SS27191, SS27191, SS52376, SS54839, SS55246*, SS55578, SS55580, SS55584, SS55594, SS64864, SS65478, SS65484, SS68369, SS69285
DNa05	PS028	Schlegel2024	10.1038/s41586-024-07686-5	SS95335	SS02536	SS53405	SS00736, SS95343*	SS01552, SS01572, SS02310, SS03103, SS52376, SS52447*, SS55580*, SS55594, SS64864, SS65484, SS69285
DNa06	PS039	Schlegel2024	10.1038/s41586-024-07686-5			SS66156		SS02545, SS54840*, SS64864, SS65482*
DNa07				SS01546, SS01560, SS55579		SS01541, SS01542, SS01571, SS52370, SS88193, SS89587, SS94749	SS55576	SS01552, SS55580
DNa08				SS02393
DNa09						SS64887, SS65480, SS65486		SS02545, SS27191, SS64864, SS65478, SS65482, SS65484, SS65487
DNa10				SS66183, SS70607		SS65540, SS70534	SS01070	SS02384, SS65478
DNa11	VES008	Schlegel2024	10.1038/s41586-024-07686-5				SS95287	SS55578*
DNa12	aSP22	McKellar2019, Stuerner2024	10.1016/j.cub.2018.12.019, 10.1101/2024.06.04.596633
DNa13	LAL041	Schlegel2024	10.1038/s41586-024-07686-5	SS41452, SS58308		SS95327		SS52394	SS63715
DNa14	CL052	Schlegel2024	10.1038/s41586-024-07686-5			SS66762
DNa15	PS017, DNae014	Schlegel2024, Ros2024	10.1038/s41586-024-07686-5, 10.1016/j.cub.2023.12.047					SS27191	DNae014-splitGal4
DNa16	PS014	Schlegel2024	10.1038/s41586-024-07686-5			SS54723, SS63697, SS65483, SS65544		SS02310, SS54840, SS65484*, SS65487, SS65543
DNb01					SS02383	SS72170	SS01605, SS72179, SS73097
DNb02				SS01060		SS01600	SS01601, SS02396
DNb03				SS02370, SS02552, SS86130		SS86231, SS88143, SS92786
DNb04					SS73069, SS74475	SS57817	SS01582, SS25635, SS72972
DNb05	thoracic relay interneuron, AMMC-Di7	Stocker1990, Matsuo2016, Stuerner2024	10.1007/BF00327741, 10.1002/cne.23955, 10.1101/2024.06.04.596633	SS01051	SS94700	SS53436, SS94697, SS94698	SS00734, SS53402
DNb06				SS02631
DNb07	PS067	Schlegel2024	10.1038/s41586-024-07686-5
DNb08	VES082/VES083	Schlegel2024	10.1038/s41586-024-07686-5	SS86129, SS86213		SS64589, SS64604, SS70590, SS70620, SS86277	SS64607	SS52376, SS55584, SS68369
DNb09					SS95408	SS95330	SS02542
DNc01	SIFa	Schlegel2024	10.1038/s41586-024-07686-5					MB013B, SS02395, SS04161, SS04530, SS56194, SS56196, SS65433, SS65434, SS95441, SS95458
DNc02	SIFa	Schlegel2024	10.1038/s41586-024-07686-5					MB013B, SS02395, SS04161, SS04530, SS56194, SS56196, SS65433, SS65434, SS95441, SS95458
DNd01						SS01048, SS73077, SS73441, SS73444, SS86098, SS86283, SS86341	SS86097
DNd02	SAD039, OA-VL1	Schlegel2024, Busch2009, Stuerner2024	10.1038/s41586-024-07686-5, 10.1002/cne.21966, 10.1101/2024.06.04.596633		SS01545	SS01575		SS01068, SS01569, SS01570, SS01576
DNd03	OA-VL2	Busch2009, Stuerner2024	10.1002/cne.21966, 10.1101/2024.06.04.596633					SS01068, SS01569, SS01570, SS01576
DNd04
DNd05	CL124	Schlegel2024	10.1038/s41586-024-07686-5
DNg01				SS90918		SS57753, SS57798, SS90870	SS01603, SS02541	SS01551, SS01565, SS02275, SS02285, SS02538, SS05120, SS05122, SS57754, SS58304, SS65577, SS67125, SS77445, SS90856*, SS90868, SS95356
DNg02				SS56995, SS64680, SS89637, SS89712		SS01561, SS01562, SS02380, SS02543, SS02549, SS02624, SS02625, SS02634, SS05089, SS05116, SS05121, SS05135, SS55460, SS55954, SS55956, SS64637, SS64638, SS64721, SS69379, SS89626, SS89648, SS89691, SS95557	SS01073, SS04528, SS05136, SS68365, SS89574	SS05107, SS05120, SS05122, SS55459, SS89710	SS01563, SS01577, SS01578, SS02535, SS02544, SS02550, SS02627, SS02630
DNg03				SS89565, SS89566, SS89568, SS89602, SS89657, SS89674, SS89676, SS90854		SS02548, SS02633, SS05098, SS05108, SS55951, SS89559, SS89561, SS89562, SS89564, SS89598, SS89603, SS89611, SS89640, SS89644, SS89645, SS89650, SS89651, SS89654, SS89661, SS89669, SS89684, SS89711, SS90917, SS90919, SS90922	SS89572, SS89656	SS55459, SS64679, SS89710, SS90856
DNg04						SS74390	SS74434*	SS02275, SS77445
DNg05	knees	Sterne2021, Stuerner2024	10.7554/eLife.71679, 10.1101/2024.06.04.596633			SS64574, SS73455	SS42927, SS48205	SS64679
DNg06							SS02260	SS01598
DNg07	AMMC-VNC PN, aPN(desc) neuron	Matsuo2016, Vaughan2014, Stuerner2024	10.1002/cne.23955, 10.1016/j.cub.2014.03.048, 10.1101/2024.06.04.596633	SS01074, SS02324		SS01072, SS01597, SS01604, SS02547, SS02554, SS02635, SS35442, SS85901	SS01586, SS34537*, SS85845, SS95796		SS02551
DNg08				SS92805				SS92759	SS52444
DNg09				SS01058, SS96100		SS68388	SS29032
DNg10					SS02278	SS01547, SS02111, SS82954*	SS04518*	SS02389*, SS02390, SS92722
DNg11				SS01579	SS44071	SS01550, SS01566, SS02391, SS02555		SS02617
DNg12						SS02608, SS92297	SS02609	SS02617
DNg13				SS03573			SS01567, SS02259	SS82228
DNg14				SS01069, SS04158		SS04160		SS01055, SS88264*
DNg15	AMMC-Db5, nagini	Matsuo2016, Sterne2021, Stuerner2024	10.1002/cne.23955, 10.7554/eLife.71679, 10.1101/2024.06.04.596633			SS02377, SS47322	SS01584
DNg16				SS53432, SS86205, SS93749		SS92616, SS93750, SS93767, SS93771		SS67063*, SS73433
DNg17				SS00898, SS02279
DNg18					SS73447	SS58881*, SS72104, SS73446*	SS63693, SS67107, SS67131, SS67174	SS02389, SS02390
DNg19
DNg20					SS73102	SS65581, SS66270
DNg21				SS63678, SS63720		SS66220, SS66264		SS66271, SS81919
DNg22				SS64673, SS74442, SS81923, SS93166		SS64702, SS74393, SS95368		SS01055
DNg23
DNg24	AMMC-Db7	Matsuo2016, Stuerner2024	10.1002/cne.23955, 10.1101/2024.06.04.596633					SS99387
DNg25						SS01602
DNg26				SS01558, SS03563		SS01061, SS01064, SS01593, SS03558, SS96111
DNg27				SS01557
DNg28						SS01063, SS01564, SS01574, SS05099	SS05129, SS45805
DNg29					SS83529	SS57822		SS01075, SS04159, SS30397, SS83514
DNg30	SPN	Scheunemann2018, Stuerner2024	10.1016/j.neuron.2018.03.032, 10.1101/2024.06.04.596633	SS01054, SS01077, SS02316, SS02378, SS02387, SS02388		SS01588
DNg31						SS49825, SS49838		SS53429, SS81942, SS81943
DNg32
DNg33				SS64068
DNg34	OA-VPM1, aDT8	Busch2009, Yu2010, Stuerner2024	10.1002/cne.21966, 10.1016/j.cub.2010.08.025, 10.1101/2024.06.04.596633	SS59935		SS53439, SS58292, SS72208		SS57787, SS72207
DNg35				SS57828, SS63217, SS63264, SS63305		SS74458
DNg36						SS92268
DNg37				SS63295		SS63296, SS72975, SS73035, SS73420, SS73421
DNg38				SS48787, SS63737		SS48812
DNg39				SS70655, SS70659		SS57737, SS64882, SS70644
DNg40				SS90811
DNg41						SS56718, SS72087
DNg42
DNg43				SS64896, SS66182, SS68371		SS66224
DNg44
DNg45				SS64037, SS70544		SS53380, SS64584, SS64640, SS64641, SS64642, SS81824, SS81829, SS81914	SS90832*
DNg46						SS88050
DNg47
DNg48						SS67173	SS67049, SS94158
DNg49				SS68377, SS83554, SS83627		SS66214, SS67126, SS83462, SS83552, SS83573, SS83625
DNg50					SS95555	SS64577, SS95552	SS83468		SS67148
DNg51				SS83497, SS83634		SS81873, SS88178, SS88179, SS88180
DNg52					SS67133		SS28878		SS67109
DNg53						SS92766
DNg54
DNg55
DNg56
DNg57	bobber	Sterne2021, Stuerner2024	10.7554/eLife.71679, 10.1101/2024.06.04.596633	SS81934		SS81935
DNg58
DNg59								SS53429, SS81943
DNg60	mesa	Sterne2021, Stuerner2024	10.7554/eLife.71679, 10.1101/2024.06.04.596633			SS31328*, SS31341*, SS31366, SS31369, SS44893, SS44898	SS44892, SS44896
DNg61	sink	Sterne2021, Stuerner2024	10.7554/eLife.71679, 10.1101/2024.06.04.596633			SS31372*		SS01075, SS04159
DNg62	aDN1	Hampel2015	10.7554/eLife.08758		SS67102	SS43907	SS43899		aDN1-spGAL4-1
DNg63						SS62943
DNg64
DNg65							SS74446
DNg66
DNg67
DNg68
DNg69				SS64664, SS92658		SS01543, SS64627, SS64662, SS64675, SS64676, SS85819, SS92183, SS92196, SS92200, SS92652, SS92852, SS93272	SS64570, SS92895		SS85917
DNg70	DSOG1	Pool2014, Stuerner2024	10.1016/j.neuron.2014.05.006, 10.1101/2024.06.04.596633
DNg71
DNg72	genie	Sterne2021, Stuerner2024	10.7554/eLife.71679, 10.1101/2024.06.04.596633	SS30373		SS30377, SS35835, SS66262, SS81946	SS53371, SS66234*	SS30397
DNg73
DNg74	web	Sterne2021, Stuerner2024	10.7554/eLife.71679, 10.1101/2024.06.04.596633			SS41434, SS41446, SS41448, SS88190, SS90782
DNg75
DNg76				SS67217		SS72267, SS93751	SS93746	SS47305, SS81928
DNg77	snake	Sterne2021, Stuerner2024	10.7554/eLife.71679, 10.1101/2024.06.04.596633	SS86249, SS93646		SS31705, SS31708, SS31714, SS31716, SS69506, SS92649, SS92893
DNg78				SS72084	SS13337	SS13273, SS66261, SS73431, SS95074	SS67141, SS95049	SS67063, SS73433, SS88264*
DNg79								SS81942
DNg80	gumdrop	Sterne2021, Stuerner2024	10.7554/eLife.71679, 10.1101/2024.06.04.596633	SS56145, SS57731		SS46373, SS46697, SS57781, SS73484, SS93643		SS56192
DNg81
DNg82								SS01551, SS01565, SS02285, SS02538, SS57754, SS65577, SS67125, SS77445, SS90868, SS95034*, SS95356
DNg83
DNg84						SS95406
DNg85
DNg86
DNg87						SS64051*
DNg88
DNg89
DNg90
DNg91						SS94997		SS57754, SS58304, SS95034
DNg92							SS57751, SS65576	SS01598
DNg93	oval	Sterne2021, Stuerner2024	10.7554/eLife.71679, 10.1101/2024.06.04.596633		SS90781, SS95522	SS39916, SS85855, SS86207, SS88170, SS92255, SS93715, SS95523	SS92312	SS05107	SS93763
DNg94									SS49844
DNg95									SS72884
DNg96
DNg97	oDN1	Sapkal2024	10.1038/s41586-024-07854-7						oDN1-splitGal4
DNg98	DSOG1	Pool2014, Stuerner2024	10.1016/j.neuron.2014.05.006, 10.1101/2024.06.04.596633
DNg99
DNg100	BDN2	Sapkal2024	10.1038/s41586-024-07854-7	SS59517				SS67050*, SS88151*	BDN2-splitGal4
DNg101
DNg102
DNg103
DNg104
DNg105	web	Sterne2021, Stuerner2024	10.7554/eLife.71679, 10.1101/2024.06.04.596633	SS38535
DNg106					SS98615	SS52378, SS98622	SS98621
DNg107							SS39271*
DNg108								SS88151*
DNg109
DNg110						SS95560
DNg111
DNg112				SS64648		SS64046, SS64047, SS64582
DNg113								SS53429, SS81943
DNg114						SS57831		SS72207
DNg115							SS55962*
DNg116				SS67325		SS67175		SS55246*
DNg117							SS73466
DNg118						SS88171, SS94744
DNg119						SS92768		SS67124, SS67162
DNg120							SS93264*
DNg121						SS96088
DNg122						SS92798		SS92759*
DNg123						SS48833*, SS48870*, SS96120
DNg124	bract	Sterne2021	10.7554/eLife.71679				SS31321, SS31386		SS31320
DNg125	mute	Sterne2021	10.7554/eLife.71679					SS47305	SS42606, SS47309
DNg126						SS67209		SS67124, SS67162
DNg127	aDN2, DNge078	Hampel2015, Shiu2024	10.7554/eLife.08758 , 10.1038/s41586-024-07763-9			SS81883		SS66271*, SS81919	aDN2-spGAL4-2, aDN2-spGAL4-3, aDN2-spGAL4-4
DNp01	GF, giant fiber	Bacon1986	10.1007/BF00603798	SS02299	SS00727	SS00726	SS00728	SS67129	SS27721
DNp02	P3b	Matsuo2016, Stuerner2024	10.1002/cne.23955, 10.1101/2024.06.04.596633			SS01053, SS01554, SS02534		SS00724, SS01544, SS01594, SS01595, SS02292, SS02379, SS02891, SS49056
DNp03				SS01596, SS56230		SS01066, SS01067, SS01081, SS01559, SS02382		SS00724, SS01594, SS01595
DNp04					SS01080	SS00725, SS00934	SS01065, SS01076	SS01071, SS01544, SS02292
DNp05	AMMC-Db2	Matsuo2016, Stuerner2024	10.1002/cne.23955, 10.1101/2024.06.04.596633			SS00865
DNp06	AMMC-Di5	Matsuo2016, Stuerner2024	10.1002/cne.23955, 10.1101/2024.06.04.596633			SS02256	SS01047	SS02292, SS49056
DNp07				SS95781	SS02276	SS01549, SS02612
DNp08	PS271	Schlegel2024	10.1038/s41586-024-07686-5	SS74438, SS74441, SS83614		SS56430, SS72971, SS74433, SS74436, SS81930, SS83512, SS83515, SS83628
DNp09				SS01540, SS45758					P9S2
DNp10				SS01049, SS01580, SS01608, SS02385
DNp11	AMMC-Db3	Matsuo2016, Stuerner2024	10.1002/cne.23955, 10.1101/2024.06.04.596633		SS49051	SS95373	SS04525	SS01572, SS01583, SS02379, SS02891
DNp12	WED105	Schlegel2024	10.1038/s41586-024-07686-5			SS81905
DNp13						SS56181, SS92713			SS61089, SS61090
DNp14	SMP585	Schlegel2024	10.1038/s41586-024-07686-5	SS72989, SS74396		SS57757, SS64605	SS73011
DNp15	DNHS1	Suver2016, Stuerner2024	10.1523/JNEUROSCI.2277-16.2016, 10.1101/2024.06.04.596633			SS01556		SS12653, SS65543
DNp16					SS86302	SS86301, SS97219	SS00735
DNp17				SS85912	SS35956, SS85858	SS02553, SS85849, SS85873, SS85878, SS85883, SS85903, SS86184, SS88197, SS97181, SS97206	SS86186, SS88183, SS97180
DNp18	AMMC-Di3	Matsuo2016, Stuerner2024	10.1002/cne.23955, 10.1101/2024.06.04.596633			SS02392		SS00737, SS00738, SS01592
DNp19					SS81965			SS01592, SS12653, SS81928
DNp20	DNOVS1	Suver2016, Stuerner2024	10.1523/JNEUROSCI.2277-16.2016, 10.1101/2024.06.04.596633	SS01078		SS00729, SS01057, SS01568	SS81956	SS00737, SS00738, SS01071, SS01592, SS52447
DNp21
DNp22	DNOVS2	Suver2016, Stuerner2024	10.1523/JNEUROSCI.2277-16.2016, 10.1101/2024.06.04.596633				SS69336	SS00737, SS01592, SS02310
DNp23
DNp24				SS00732, SS01046				SS63716
DNp25				SS01052, SS01059				SS99387
DNp26				SS45741	SS45762, SS81821	SS81818, SS82248	SS31564	SS01553, SS82228
DNp27				SS00923	SS31662	SS02257, SS36363	SS01555, SS01585	SS56192, SS83514	MB114B, MB202B, SS01876
DNp28					SS01056, SS01589	SS01590		SS00724, SS01583, SS01594, SS01595
DNp29	NPFP1	Shao2017, Schlegel2024	10.1073/pnas.1710552114, 10.1038/s41586-024-07686-5	SS02618		SS01587, SS31700, SS31701
DNp30	DSKMP1A	Wang2022, Schlegel2024	10.7554/eLife.76025, 10.1038/s41586-024-07686-5					SS01581, SS35976, SS63665, SS63699, SS63700, SS67122, SS67193, SS67194, SS74148, SS83544, SS92748, SS92762
DNp31				SS95508, SS95510		SS00733, SS95362	SS02621, SS95379, SS95780
DNp32						SS02394, SS92858		SS92722
DNp33	SAD095, AMMC-D1 PN	Schlegel2024, Matsuo2016, Stuerner2024	10.1038/s41586-024-07686-5, 10.1002/cne.23955, 10.1101/2024.06.04.596633	SS58316	SS58354, SS64070	SS55349, SS55960, SS58318		SS57787	SS55961
DNp34								SS57026, SS63716
DNp35	PVLP136	Schlegel2024	10.1038/s41586-024-07686-5				SS63993*
DNp36	CL342, pIP9	Schlegel2024, Stuerner2024	10.1038/s41586-024-07686-5, 10.1101/2024.06.04.596633
DNp37	vpoDN	Stuerner2024	10.1038/s41586-024-07686-5			SS81912, SS81962, SS95006		SS95004	SS50200, SS50207, SS50795, SS53449, SS53450
DNp38					SS48301
DNp40	PS236	Schlegel2024	10.1038/s41586-024-07686-5
DNp41	PS294/PS295/PS298	Schlegel2024	10.1038/s41586-024-07686-5					SS67050*, SS82242*
DNp42						SS57049, SS57742			SS57807
DNp43	CL332	Schlegel2024	10.1038/s41586-024-07686-5	SS65441
DNp44						SS64688, SS66153
DNp45	PVLP117	Schlegel2024	10.1038/s41586-024-07686-5				SS81831
DNp46	CL206	Schlegel2024	10.1038/s41586-024-07686-5				SS81903, SS95399
DNp47	PS293	Schlegel2024	10.1038/s41586-024-07686-5
DNp48	SMP462	Schlegel2024	10.1038/s41586-024-07686-5		SS45479, SS64601	SS83607, SS83608	SS83557
DNp49				SS65459	SS66163
DNp50	MDN	Stuerner2024	10.1101/2024.06.04.596633						MDN-1, MDN-2
DNp51	PS296	Schlegel2024	10.1038/s41586-024-07686-5			SS81968, SS81969		SS67050, SS82242*
DNp52	CRE101	Schlegel2024	10.1038/s41586-024-07686-5
DNp53	PS169	Schlegel2024	10.1038/s41586-024-07686-5
DNp54	PS163	Schlegel2024	10.1038/s41586-024-07686-5		SS96091		SS96062*
DNp55	WED180	Schlegel2024	10.1038/s41586-024-07686-5
DNp56	VES055	Schlegel2024	10.1038/s41586-024-07686-5			SS88245		SS57026
DNp57	PS195	Schlegel2024	10.1038/s41586-024-07686-5	SS74386				SS01553
DNp58								SS95004
DNp59	CL247	Schlegel2024	10.1038/s41586-024-07686-5
DNp60	CL139	Schlegel2024	10.1038/s41586-024-07686-5					SS33004
DNp62	DSKMP1B	Wang2022, Schlegel2024	10.7554/eLife.76025, 10.1038/s41586-024-07686-5	SS52433, SS83615, SS92911		SS02610, SS83495, SS83496, SS83545, SS83568, SS92749	SS92910	SS01581, SS35976, SS63665, SS63699, SS63700, SS67122, SS67193, SS67194, SS74148, SS83544, SS92748, SS92762
DNp63	PS113	Schlegel2024	10.1038/s41586-024-07686-5
DNp64	CL137	Schlegel2024	10.1038/s41586-024-07686-5
DNp65				SS88246	SS67048, SS88242
DNp66	AVLP499	Schlegel2024	10.1038/s41586-024-07686-5
DNp67	CL139	Schlegel2024	10.1038/s41586-024-07686-5					SS33004
DNp68	CL138	Schlegel2024	10.1038/s41586-024-07686-5						SS88586
DNp69	CL034	Schlegel2024	10.1038/s41586-024-07686-5
DNp70	CL305	Schlegel2024	10.1038/s41586-024-07686-5
DNp71				SS90829				SS81847
DNp72							SS29909
DNp73
DNp74								SS67129
DNp75							SS98644
DNp76	oviDNa	Wang2020	10.1038/s41586-020-2055-9					SS35666, SS46540
DNp77	oviDNb	Wang2020	10.1038/s41586-020-2055-9					SS35666, SS46540
DNp78								SS35666
DNp79	pIP10	Philipsborn2011	10.1016/j.neuron.2011.01.011						SS46542
DNp80	pIP1	Beckett & Jefferis pers. comm.		SS11141
DNp81							SS47557
DNp82				SS45518					SS74884, SS74917
DNp83									SS56902, SS56907
DNp84	pMP2	Lillvis2024	10.1016/j.cub.2024.01.015						SS43275
DNp103	PVLP119	Schlegel2024	10.1038/s41586-024-07686-5					SS81847
DNx01				SS73430		SS72185
DNx02						SS00189
