## Supplementary Table 2 for "An updated catalogue of split-GAL4 driver lines for descending neurons in *Drosophila melanogaster*"

DN_type	brain_slide_code	vnc_slide_code
DNa01	SS00731-20140620_20_C5	SS00731-20140620_20_C5
DNa02	SS02545-20150121_19_B1	SS02545-20150121_19_B1
DNa03	SS02536-20141125_19_C5	SS02536-20141125_19_C5
DNa04	SS02384-20141107_20_D5	SS02384-20141107_20_D5
DNa05	SS02536-20141216_32_G1	SS02536-20141216_32_G1
DNa06	SS02545-20150121_19_B6	SS02545-20150121_19_B6
DNa07	SS01546-20191122_48_E4	SS01546-20191122_48_E4
DNa08	SS02393-20141231_33_J2	SS02393-20141231_33_J2
DNa09	SS02545-20150121_19_B5	SS02545-20150121_19_B5
DNa10	SS01070-20140630_19_A4	SS01070-20140630_19_A4
DNa11	R22G01-20181211_62_D2	R22G01-20181211_62_D2
DNa12	R22G01-20181211_62_D5	R22G01-20181211_62_D5
DNa13	SS63715-20221014_45_A1	SS63715-20221014_45_A1
DNa14	SS66762-20190628_46_F5	SS66762-20190628_46_F5
DNa15	R33A01-20190115_61_D3	R33A01-20190115_61_D3
DNa16	R41E03-20191008_62_B3	R41E03-20191008_62_B3
DNb01	SS02383-20141216_31_E2	SS02383-20141216_31_E2
DNb02	SS02396-20150407_32_G4	SS02396-20150407_32_G4
DNb03	SS02370-20141216_31_B1	SS02370-20141216_31_B1
DNb04	SS01582-20140815_20_A4	SS01582-20140815_20_A4
DNb05	SS01051-20140819_33_A2	SS01051-20140819_33_A2
DNb06	SS02631-20150218_33_D2	SS02631-20150218_33_D2
DNb07	R70C07-20190402_62_C1	R70C07-20190402_62_C1
DNb08	R87A10-20181102_62_J3	R87A10-20181102_62_J3
DNb09	SS02542-20191213_47_D3	SS02542-20191213_47_D3
DNc01	SS04161-20151028_31_E1	SS04161-20151028_31_E1
DNc02	SS02395-20150407_32_F2	SS02395-20150407_32_F2
DNd01	SS01048-20140623_31_C2	SS01048-20140623_31_C2
DNd02	SS01576-20140815_19_E6	SS01576-20140815_19_E6
DNd03	SS01068-20140709_19_D6	SS01068-20140709_19_D6
DNd04	R15E10-20190123_62_A3	R15E10-20190123_62_A3
DNd05	R11D02-20180828_62_J3	R11D02-20180828_62_J3
DNg01	SS02275-20141209_32_B2	SS02275-20141209_32_B2
DNg02	SS02625-20150407_32_A1	SS02625-20150407_32_A1
DNg03	SS05108-20160510_32_C2	SS05108-20160510_32_C2
DNg04	SS74390-20230505_44_H3	R31E06-20190723_65_H1
DNg05	VT049125-20160429_19_A3	VT049125-20170922_65_E3
DNg06	SS02260-20141031_20_D4	SS02260-20141031_20_D4
DNg07	SS02554-20150218_31_G2	SS02554-20150218_31_G2
DNg08	R78A01-20150625_20_F1	R78A01-20150625_20_F1
DNg09	SS01058-20140828_20_A5	SS01058-20140828_20_A5
DNg10	SS02111-20141209_31_F1	SS02111-20141209_31_F1
DNg11	SS02555-20150218_31_H1	SS02555-20150218_31_H1
DNg12	SS02612-20150320_19_B3	SS02609-20200117_44_B4
DNg13	SS02259-20141209_31_H1	SS02259-20141209_31_H1
DNg14	SS01069-20140911_20_A2	SS01069-20140623_33_C4
DNg15	SS02377-20141112_19_A2	SS02377-20141112_19_A6
DNg16	R22B10-20150625_19_F5	R22B10-20150625_19_F5
DNg17	SS02279-20160715_42_A4	SS02279-20160715_42_A4
DNg18	SS02389-20141125_20_D6	SS02389-20141125_20_D6
DNg19	R22B10-20150625_19_F6	R22B10-20150625_19_F6
DNg20	VT007182-20150220_19_A3	VT007182-20150220_19_A3
DNg21	VT057342-20150220_20_D2	VT057342-20150220_20_D2
DNg22	SS01055-20140702_20_B2	SS01055-20140702_20_B2
DNg23	SS02257-20141031_20_B6	SS02257-20141031_20_B6
DNg24	SS02379-20141107_21_B2	SS02379-20141107_21_B2
DNg25	SS01602-20140814_19_F2	SS01602-20140814_19_F2
DNg26	SS01061-20140822_19_A2	SS01061-20140822_19_A2
DNg27	SS01557-20140725_19_D1	SS01557-20140725_19_D1
DNg28	SS01063-20140829_19_A1	SS01063-20140829_19_A1
DNg29	SS04159-20151009_23_C6	SS04159-20151009_23_C6
DNg30	SS02378-20150416_31_F3	SS02378-20150416_31_F3
DNg31	SS49825-20190118_22_B5	SS49825-20190118_22_B5
DNg32	R81E05-20130619_2_D3	VT060740-20180327_62_G1
DNg33	R11G09-20160513_26_A1	R11G09-20160513_26_A1
DNg34	R40A01-20181009_62_F4	R40A01-20181009_62_F4
DNg35	SS57828-20181121_20_G3	SS57828-20181121_20_G3
DNg36	R34H12-20160520_22_B1	R34H12-20160520_22_B1
DNg37	VT043662-20150702_19_B3	VT043662-20150702_19_B3
DNg38	VT000816-20180216_62	VT000816-20180216_62
DNg39	VT038873-20170926_62_C4	VT038873-20170926_62_C4
DNg40	SS90811-20220805_43_C3	SS90811-20220805_43_C3
DNg41	VT015434-20170922_64_E3	VT015434-20170922_64_E3
DNg42	VT065320-20170727_62_B6	VT065320-20170727_62_B6
DNg43	VT003236-20170602_62_G1	VT003236-20170602_62_G1
DNg44	VT008483-20170926_63_C5	VT008483-20170926_63_C5
DNg45	VT043707-20180615_64_J6	VT043707-20180615_64_J6
DNg46	R11B11-20180828_62_F1	R11B11-20180828_62_F3
DNg47	R16H11-20181109_63_B5	R16H11-20181109_63_B5
DNg48	R22C09-20181211_61_H4	R22C09-20181211_61_H4
DNg49	VT039350-20171020_64_A1	VT039350-20171020_64_A1
DNg50	R26F05-20181221_61_C3	R26F05-20181221_61_C3
DNg51	R14B02-20181121_66_H5	R14B02-20181121_66_H5
DNg52	VT043781-20180306_61_B1	VT043781-20180306_61_B1
DNg53	VT059438-20171013_61_F4	VT059438-20171013_61_F4
DNg54	VT000849-20171013_62_E4	VT000849-20171013_62_E4
DNg55	VT019330-20171010_61_A1	VT019330-20171010_61_A1
DNg56	VT009855-20171027_64_D1	VT009855-20171027_64_D1
DNg57	VT045607-20171103_64_E1	VT045607-20171103_64_E1
DNg58	VT026777-20171124_63_E2	VT026777-20171124_63_E2
DNg59	R16G08-20190517_61_D3	R16G08-20190517_61_D3
DNg60	R21D03-20190115_63_C2	SS44898-20170915_34_H2
DNg61	R34E12-20190212_64_D5	R34E12-20190212_64_D5
DNg62	SS62338-20190802_24_C1	SS62338-20190802_24_C1
DNg63	SS62338-20190802_24_C1	SS62338-20190802_24_C1
DNg64	R52H04-20190531_62_B4	R52H04-20190531_62_B4
DNg65	R31D07-20190111_63_A1	R31D07-20190111_63_A1
DNg66	R44G12-20190212_62_E4	R44G12-20190212_62_E4
DNg67	R69E06-20191112_62_C1	R69E06-20190618_63_G4
DNg68	R35D04-20181005_61_C4	R35D04-20181005_61_C4
DNg69	R10G01-20181121_63_J3	R10G01-20181121_63_J3
DNg70	R21F01-20190115_63_D2	R21F01-20190115_63_D2
DNg71	VT037525-20171208_64_A4	VT037525-20171208_64_A4
DNg72	VT011132-20180216_64_I2	VT011132-20180216_64_I2
DNg73	VT013594-20180221_61_I3	VT013594-20180221_61_I3
DNg74	VT058873-20170602_62_A2	VT058873-20170602_62_A2
DNg75	R16G08-20181127_64_F6	R16G08-20181127_64_F6
DNg76	VT040430-20170919_63_C5	VT040430-20170919_63_C5
DNg77	R84H11-20190625_65_A2	R84H11-20190625_65_A2
DNg78	SS67063-20201009_21_A1	VT044112-20180413_62_H5
DNg79	VT037534-20171010_62_D4	VT037534-20171010_62_D4
DNg80	SS56145-20190329_25_C1	SS56145-20190329_25_C1
DNg81	R10G10-20181109_64_H1	R10G10-20181109_64_H1
DNg82	R24G01-20181214_61_I2	R24G01-20181214_61_I2
DNg83	R40D05-20181009_62_I2	R40D05-20181009_62_I2
DNg84	R77C10-20181030_64_I3	R77C10-20181030_64_I3
DNg85	R9B05-20181030_61_I1	R9B05-20181030_61_I1
DNg86	VT028317-20171017_63_B5	VT028317-20171017_63_B5
DNg87	VT028317-20171017_63_B3	VT028317-20171017_63_B3
DNg88	VT064565-20171208_63_H1	VT064565-20171208_63_H1
DNg89	VT017181-20180223_61_J3	VT017181-20180223_61_J3
DNg90	VT013875-20180824_61_H6	VT013875-20180824_61_H6
DNg91	VT041041-20171110_62_D5	VT041041-20171110_62_D5
DNg92	SS01598-20140814_19_B2	SS01598-20140814_19_B2
DNg93	VT028320-20171017_63_D1	VT028320-20171017_63_D1
DNg94	SS49844-20180501_32_D4	SS49844-20180501_32_D4
DNg95	SS72884-20200117_43_D1	SS72884-20200117_43_D1
DNg96	VT063191-20180626_62_F4	VT063191-20180626_62_F4
DNg97	VT057295-20180117_63_B2	VT057295-20180117_63_B2
DNg98	R46E07-20190312_63_A5	R46E07-20190312_63_A5
DNg99	R33C10-20190816_62_G3	R33C10-20190816_62_G3
DNg100	SS59517-20180831_48_E2	SS59517-20180831_48_E2
DNg101	VT027955-20170303_28_A3	NA
DNg102	VT038149-20171103_62_E5	NA
DNg103	R65B04-20190705_63_C2	R65B04-20190705_63_C2
DNg104	VT061714-20180619_62_C6	VT061714-20180619_62_C6
DNg105	VT046785-20171208_65_E4	VT046785-20171208_65_E4
DNg106	VT062260-20200207_62_I1	VT062260-20200207_62_I1
DNg107	IS85267-20210521_43_B3	IS85267-20210521_43_B3
DNg108	VT032783-20180504_64_C4	VT032783-20180504_64_C4
DNg109	VT025523-20191101_64_C3	VT025523-20191101_64_C3
DNg110	IS95774-20220114_44_D6	IS95774-20220114_44_D6
DNg111	R52D09-20190123_63_B4	R52D09-20190123_63_B4
DNg112	SS64046_20230428_44_E3	SS64046_20230428_44_E3
DNg113	SS53429-20180928_25_E6	SS53429-20180928_25_E6
DNg114	SS72207_20211015_20_E1	SS72207_20211015_20_E1
DNg115	SS55962-20190228_19_D1	SS55962-20190228_19_D1
DNg116	SS67175-20201002_19_H5	SS67175-20201002_19_H5
DNg117	SS73466-20210604_19_E1	SS73466-20210604_19_E1
DNg118	SS94744_20221014_45_E6	SS94744_20221014_45_E6
DNg119	SS92768_20220408_44_G3	SS92768_20220408_44_G3
DNg120	SS93264_20221209_46_H2	SS93264_20221209_46_H2
DNg121	SS96088_20220722_42_B2	SS96088_20220722_42_B2
DNg122	SS92798_20230615_41_D6	SS92798_20230615_41_D6
DNg123	SS96120_20220805_43_C5	SS96120_20220805_43_C5
DNg124	SS31386-20211217_47_C6	SS31386-20211217_47_C6
DNg125	SS47305-20171201_25_A6	R45D04-20190830_65_B1
DNg126	SS67209-20200925_21_E6	SS67209-20200925_21_E6
DNg127	SS81919-20221028_46_H1	SS81919-20221028_46_H1
DNp01	SS02299-20141216_31_I1	SS02299-20141216_31_I1
DNp02	SS02534-20150209_32_B2	SS02534-20150209_32_B2
DNp03	SS01081-20140623_34_E1	SS01081-20140623_34_E1
DNp04	SS01080-20140623_34_D2	SS01080-20140623_34_D2
DNp05	SS00865-20141209_31_A3	SS00865-20141209_31_A3
DNp06	SS02256-20141209_31_G1	SS02256-20141209_31_G1
DNp07	SS02276-20141209_32_C2	SS02276-20141209_32_C2
DNp08	VT019345-20150220_19_E6	VT019345-20150220_19_E6
DNp09	SS01540-20140718_31_A2	SS01540-20140718_31_A2
DNp10	SS02385-20141216_32_D2	SS02385-20141216_32_D2
DNp11	SS02891-20150218_31_F2	SS02891-20150218_31_F2
DNp12	R47E06-20150625_20_A1	R47E06-20150625_20_A1
DNp13	SS56181-20201113_43_G1	SS56181-20201113_43_G1
DNp14	SS72989-20221021_43_C3	R10C06-20191022_62_K2
DNp15	SS01556-20140718_32_H1	SS01556-20140718_32_H1
DNp16	SS00735-20200117_44_B6	SS00735-20200117_44_B6
DNp17	SS02553-20150320_20_E3	SS02553-20150320_20_E3
DNp18	SS02392-20160520_23_B1	SS02392-20160520_23_B1
DNp19	SS01592-20140821_19_C4	SS01592-20140821_19_C4
DNp20	SS00729-20140624_33_A4	SS00729-20140624_33_A4
DNp21	SS02609-20150320_19_C3	SS02609-20150320_19_C3
DNp22	VT037223-20150220_20_A5	VT037223-20150220_20_A5
DNp23	R30F04-20191025_61_G5	R58F03-20190820_66_I3
DNp24	SS01046-20140623_31_B2	SS01046-20140623_31_B2
DNp25	SS01052-20140623_31_F1	SS01052-20140623_31_F1
DNp26	SS45741-20180126_21_D5	SS45741-20180126_21_D5
DNp27	SS00923-20150320_19_A1	SS00923-20150320_19_A1
DNp28	SS01056-20140623_31_J3	SS01056-20140623_31_J3
DNp29	SS02618-20150326_20_E1	SS02618-20150326_20_E2
DNp30	SS01581-20140806_19_D5	SS01581-20140806_19_D5
DNp31	SS00733-20160520_23_A3	SS00733-20160520_23_A3
DNp32	SS02394-20160520_26_A6	SS02394-20160520_26_A6
DNp33	SS55961-20180821_31_G4	SS55961-20180821_31_G4
DNp34	SS63716-20200228_21_G1	SS63716-20200228_21_G1
DNp35	VT058704-20160527_22_C2	VT058704-20160527_22_C2
DNp36	VT049903-20181002_61_E1	VT049903-20181002_61_E1
DNp37	VT014729-20180316_62_D6	VT014729-20180316_62_D6
DNp38	SS48301-20180202_19_A1	SS48301-20180202_19_A1
DNp40	R72B05-20181030_63_A2	R72B05-20181030_63_A2
DNp41	R18B12-20181204_62_B4	R18B12-20181204_62_B4
DNp42	SS57807-20181019_26_A5	SS57807-20181019_26_A5
DNp43	VT008977-20180126_61_D4	VT008977-20180126_61_D4
DNp44	SS66153-20221021_43_I2	SS66153-20221021_43_I2
DNp45	VT049904-20180117_61_I4	VT049904-20180117_61_I4
DNp46	VT026771-20171031_62_F1	VT026771-20171031_62_F1
DNp47	R11F05-20180828_63_E4	R11F05-20180828_63_E4
DNp48	VT045568-20171020_66_C5	VT045568-20171020_66_C5
DNp49	R26F01-20181218_61_J4	R26F01-20181218_61_J4
DNp50	VT023747-20171017_61_F1	VT023747-20171017_61_F1
DNp51	VT026665-20171017_62_D5	VT026665-20171017_62_D5
DNp52	R12F03-20181121_64_G1	R12F03-20181121_64_G1
DNp53	SS43995-20190426_26_C2	SS43995-20190426_26_C2
DNp54	VT056359-20171215_65_E5	VT056359-20171215_65_E5
DNp55	R10D10-20181121_63_H4	R10D10-20181121_63_H4
DNp56	VT022091-20170926_63_G6	VT022091-20170926_63_G6
DNp57	VT065328-20171110_64_D3	VT065328-20171110_64_D3
DNp58	R15C03-20181113_61_J2	R15C03-20181113_61_J2
DNp59	VT014013-20171122_62_E4	VT014013-20171122_62_E4
DNp60	R41E03-20191008_62_B1	R41E03-20191008_62_B1
DNp62	VT044959-20171020_65_G5	VT044959-20171020_65_G5
DNp63	VT037525-20171208_64_A6	VT037525-20171208_64_A6
DNp64	R49D11-20190806_62_E2	R49D11-20190806_62_E2
DNp65	VT024599-20181009_61_E3	VT024599-20181009_61_E3
DNp66	VT004958-20180330_62_F1	NA
DNp67	SS33004-20191108_47_B1	SS33004-20191108_47_B1
DNp68	R71B08-20191008_63_G2	R71B08-20191008_63_G2
DNp69	R16E03-20190529_61_C4	R16E03-20190529_61_C4
DNp70	VT019912-20160212_21_B5	VT020370-20171006_62_G6
DNp71	IS90829-20210917_48_D4	IS90829-20210917_48_D4
DNp72	SS29909-20200117_43_A3	SS29909-20200117_43_A3
DNp73	VT019071-20180223_62_H5	VT019071-20180223_62_H5
DNp74	SS67129-20210129_41_D1	SS67129-20210129_41_D1
DNp75	SS98644_20230519_46_G5	SS98644_20230519_46_G5
DNp76	SS46540-20170427_20_E1	SS46540-20170427_20_E1
DNp77	SS35666-20170202_20_A2	SS35666-20170202_20_A2
DNp78	SS35666-20170202_20_A3	SS35666-20170202_20_A3
DNp79	SS46542-20170427_19_A6	SS46542-20170427_19_A6
DNp80	SS11141-20230407_46_G4	SS11141-20230407_46_G4
DNp81	SS47557-20180223_22_E3	SS47557-20200717_41_H1
DNp82	SS45518-20180504_26_B1	SS45518-20201030_45_B5
DNp83	SS56907-20230407_46_H4	SS56907-20230407_46_H4
DNp84	SS43275-20170203_26_C2	SS43275-20170203_26_C2
DNp103	R23C06-20180921_63_D2	SS81847-20211105_48_H2
DNx01	SS72185-20201211_47_A2	SS72185-20201211_47_A2
DNx02	SS00189-20230317_43_C3	SS00189-20230317_43_C3
