## Supplementary Table 3 for "An updated catalogue of split-GAL4 driver lines for descending neurons in *Drosophila melanogaster*"

DN type	Correction
DNa02	Example shown in Namiki et al. 2018 Figure 2 was incorrectly identified or developmentally odd. Namiki et al. 2018 Figure 2—figure supplement 1 shows more typical morphology; this image is shown in Figure 2 of this paper.
DNa04	Example shown in Namiki et al. 2018 Figure 2 was incorrectly positioned with respect to the neuropil shell. Namiki et al. 2018 Figure 2—figure supplement 1 shows correct positioning; this image is shown in Figure 2 of this paper.
DNa05	Example shown in Namiki et al. 2018 Figure 2 was incorrectly identified or developmentally odd. Namiki et al. 2018 Figure 2—figure supplement 1 shows more typical morphology; this image is shown in Figure 2 of this paper.
DNa07	Example shown in Namiki et al. 2018 Figure 2 was incorrectly identified or developmentally odd. Namiki et al. 2018 Figure 2—figure supplement 1 shows more typical morphology; this image is shown in Figure 2 of this paper.
DNg04	Example shown in Namiki et al. 2018 Figure 2 and in Figure 2—figure supplement 9 was incorrectly identified or developmentally odd. Figure 7 in this paper shows an updated segmentation with more typical morphology.
DNg05	Example shown in Namiki et al. 2018 Figure 2—figure supplement 9 was a new DN type similar to DNg05 in the brain but different in the VNC. We now call this type DNg126 (Figure 17 of this paper).
DNg09	Example shown in Namiki et al. 2018 Figure 2 and in Figure 2—figure supplement 9 was incorrectly identified or developmentally odd. Figure 7 in this paper shows an updated segmentation with more typical morphology.
DNg12	Example shown in Namiki et al. 2018 Figure 2 and in Figure 2—figure supplement 9 was incorrectly identified or developmentally odd. Figure 7 in this paper shows an updated segmentation with more typical morphology.
DNg18	Example shown in Namiki et al. 2018 Figure 2 was incorrectly identified or developmentally odd. Namiki et al. 2018 Figure 2—figure supplement 10 shows more typical morphology; this image is shown in Figure 8 of this paper.
DNg24	Example shown in Namiki et al. 2018 Figure 2 was incorrectly identified or developmentally odd. Namiki et al. 2018 Figure 2—figure supplement 10 shows more typical morphology; this image is shown in Figure 8 of this paper.
DNg34	Examples shown in Namiki et al. 2018 Figure 2 and in Figure 2—figure supplement 11 were incorrectly identified or developmentally odd. Figure 9 in this paper shows an updated segmentation with more typical morphology.
DNp12	Example shown in Namiki et al. 2018 Figure 2 was incorrectly identified or developmentally odd. Namiki et al. 2018 Figure 2—figure supplement 6 shows more typical morphology; this image is shown in Figure 18 of this paper.
DNp14	Example shown in Namiki et al. 2018 Figure 2 and in Figure 2—figure supplement 6 were incorrectly identified or developmentally odd. Figure 19 in this paper shows an updated segmentation with more typical morphology.
DNp16	Example shown in Namiki et al. 2018 Figure 2 was DNp17. Namiki et al. 2018 Figure 2—figure supplement 6 shows the correct morphology for DNp16; this image is shown in Figure 19 of this paper.
DNp17	Example shown in Namiki et al. 2018 Figure 2 was incorrectly identified or developmentally odd. Namiki et al. 2018 Figure 2—figure supplement 6 shows more typical morphology; this image is shown in Figure 19 of this paper.
