## Supplementary Table 4 for "An updated catalogue of split-GAL4 driver lines for descending neurons in *Drosophila melanogaster*"

Line	Original annotation	New annotation	Removed cell type	Added cell type	Changed cell type	Confidence
SS00737	DNp20, DNp22	DNp18, DNp20, DNp22		x		Confident, Confident, Confident
SS00738	DNp03, DNp18, DNp20, DNp22	DNp18, DNp20	x			Confident, Confident
SS01543	DNg16	DNg69			x	Confident
SS01546	DNa05, DNa07	DNa07	x			Confident
SS01549	DNp07, DNp13	DNp07	x			Confident
SS01551	DNg01	DNg01, DNg82		x		Confident, Confident
SS01553	DNp26	DNp26, DNp57		x		Probable, Confident
SS01565	DNg01	DNg01, DNg82		x		Confident, Confident
SS01581	DNp13, DNp30	DNp30, DNp62			x	Confident, Confident
SS01592	DNp18, DNp22	DNp18, DNp19, DNp20, DNp22		x		Confident, Confident, Confident, Confident
SS01595	DNp03	DNp02, DNp03, DNp28		x		Confident, Confident, Confident
SS01598	DNg06	DNg06, DNg92		x		Confident, Confident
SS02275	DNg01	DNg01, DNg04		x		Confident, Confident
SS02285	DNg01	DNg01, DNg82		x		Confident, Confident
SS02292	DNp04, DNp06	DNp02, DNp04, DNp06		x		Confident, Confident, Confident
SS02310	DNa (several)	DNa02, DNa04, DNa05, DNa16, DNp22		x		Confident, Probable, Confident, Probable, Confident
SS02395	DNc02	DNc01, DNc02		x		Confident, Confident
SS02534	DNp02, DNp11	DNp02	x			Confident
SS02538	DNg01	DNg01, DNg82		x		Confident, Confident
SS02542	DNb01	DNb09			x	Confident
SS02545	DNa02	DNa02, DNa04, DNa06, DNa09		x		Confident, Probable, Confident, Confident
SS02610	DNp13	DNp62			x	Confident
SS02635	DNg07, DNg08	DNg07	x			Confident
SS02891	DNp11	DNp02, DNp11		x		Confident, Confident
SS04159	DNg29	DNg29, DNg61		x		Confident, Probable
SS04161	DNc01	DNc01, DNc02		x		Confident, Confident
SS05107	DNg02	DNg02, DNg93		x		Confident, Confident
SS05122	DNg01	DNg01, DNg02		x		Probable, Confident
